# Response of the plant core microbiome to *Fusarium oxysporum* infection and identification of the pathobiome

**DOI:** 10.1101/2022.05.11.491565

**Authors:** Zhiguang Qiu, Jay Prakash Verma, Hongwei Liu, Juntao Wang, Bruna D Batista, Simranjit Kaur, Arthur Prudêncio de Araujo Pereira, Catriona A. Macdonald, Pankaj Trivedi, Tim Weaver, Warren C. Conaty, David T. Tissue, Brajesh K. Singh

**Author notes:** Corresponding author: Brajesh Kumar Singh.

## Abstract

Plant core microbiomes consist of persistent key members that provide critical host functions, but their assemblages can be interrupted by biotic and abiotic stresses. The pathobiome is comprised of dynamic microbial interactions in response to disease status of the host. Hence, identifying variation in the core microbiome and pathobiome can significantly advance our understanding of microbial-microbial interactions and consequences for disease progression and host functions. In this study, we combined glasshouse and field studies to analyse the soil and plant rhizosphere microbiome of cotton plants (*Gossypium hirsutum*) in the presence of a cotton-specific fungal pathogen, *Fusarium oxysporum* f. sp. *vasinfectum* (FOV). We found that FOV directly and consistently altered the rhizosphere microbiome, but the biocontrol agents enabled microbial assemblages to resist pathogenic stress. Using co-occurrence network analysis of the core microbiome, we identified the pathobiome comprised of the pathogen and key associate phylotypes in the cotton microbiome. Isolation and application of some negatively correlated pathobiome members provided protection against plant infection. Importantly, our field survey from multiple cotton fields validated the pattern and responses of core microbiomes under FOV infection. This study advances key understanding of core microbiome responses and existence of plant pathobiomes, which provides a novel framework to better manage plant diseases in agriculture and natural settings.
