## Supplementary material for "Response of the plant core microbiome to *Fusarium oxysporum* infection and identification of the pathobiome": Supplementary Tables.xlsx

### Sheet: Table S1
Table S1. Details of bacterial isolates in this study.
Collection No.	Taxonomy	NCBI Accession	Antifungal activity against FOV	Biocontrol used in this study	Potential biocontrol from pathobiome
A2-b	Bacillus pumilus	MH590336	-
A7-a	Bacillus megaterium	MH590343	+
D1	Bacillus subtilis	MH590326	+
D2	Bacillus safensis	MH590327	+
E1-a	Bacillus cereus	MH590344	+
E2-a	[Brevibacterium] frigoritolerans	MH680874	+
E2-b	Arthrobacter sp.	MH680877	+
H10-a	Paenibacillus sp.	MH590334	+
H1-a	Arthrobacter sp.	MH590335	+
H1-b	Bacillus megaterium	MH680875	-
H2	Bacillus pumilus	MH590342	+
H4-a	Arthrobacter sp.	MH680876	+
H7-a	Bacillus safensis	MH590341	+
H7-b	Bacillus megaterium	MH590333	-
H9	Bacillus zhangzhouensis	MH590340	+
I3-a	Bacillus pumilus	MH590339	-
I4-a	Bacillus pumilus	MH680878	-
J2-b	Paenibacillus alvei	MH590338	-
J4	Arthrobacter sp.	MH680880	-
K1	Arthrobacter sp.	MH590337	-
K2-b	Arthrobacter sp.	MH680881	+
KSB-1	Burkholderia sp.	MH680882	+
KSB-1a	Bacillus megaterium	MH680883	+
L11-b	Bacillus cereus	MH680884	+
N10	Bacillus subtilis	MH590332	+
N17	[Brevibacterium] frigoritolerans	MH680885	+		Otu00007
N25	Bacillus megaterium	MH680886	+
N31	Arthrobacter sp.	MH680887	-
N33	Bacillus megaterium	MH680888	-
N37	Bacillus subtilis	MH680889	+
N52	Bacillus megaterium	MH680890	-
N53	Plantibacter flavus	MH680891	+
N55	Pseudomonas sp.	MH590331	-
P22	Pseudomonas sp.	MH680892	+
P23	Pseudomonas sp.	MH680893	+		Otu00115
P3	Paenibacillus sp.	MH590330	+
P4	Pseudomonas sp.	MH680894	+
P6	Bacillus sp.	MH590329	+
PSB1	Bacillus aryabhattai	MH680895	+
PSB2	Bacillus aryabhattai	MH680896	+
PSB3	Bacillus megaterium	MH680897	-
PSB4	Dyella sp.	MH680898	+		Otu00035
PSB5	Streptomyces sp.	MH680899	+
PSB6	Enterobacter ludwigii	MH680879	+		Otu00001
RH12	Streptomyces sp.	OL721649	+		Otu00040

### Sheet: Table S2
Table S2. Initial soil parameter in glasshouse experiment and fertiliser content.
	Nitrate Nitrogen (mg/kg)	Ammonium Nitrogen (mg/kg)	Soil moisture (%)	pH
Glasshouse
Clay	2.526 ± 0.307	8.241 ± 0.895	8.000 ± 0.462	6.913 ± 0.124
Clay-sandy	16.500 ± 1.358	3.463 ± 0.335	8.925 ± 1.236	6.666 ± 0.087
Field
Macquarie1	70.772 ± 6.754	0.251 ± 0.074	21.249 ± 0.462	6.149 ± 0.064
Macquarie2	108.512 ± 27.507	1.411 ± 1.028	18.984 ± 0.410	6.234 ± 0.148
Macquarie3	195.698 ± 38.814	3.718 ± 1.624	14.165 ± 0.605	5.914 ± 0.130
Macquarie4	175.404 ± 25.338	1.065 ± 0.053	17.453 ± 0.293	6.398 ± 0.108
Macquarie5	135.880 ± 12.075	0.499 ± 0.095	19.949 ± 5.321	6.168 ± 0.097
St George1	3.311 ± 0.819	0.135 ± 0.06	20.672 ± 0.922	7.740 ± 0.055
St George2	4.900 ± 1.972	0.166 ± 0.075	17.051 ± 0.408	7.652 ± 0.032
St George3	7.751 ± 1.736	0.431 ± 0.343	21.211 ± 0.388	7.494 ± 0.082
St George4	10.972 ± 1.642	0.177 ± 0.094	28.062 ± 0.617	7.660 ± 0.017
St George5	4.884 ± 1.303	0.148 ± 0.062	17.187 ± 0.526	7.680 ± 0.099
Yates Thrive All Purpose Fertiliser
N:P:K = 25:5:8.8		Usage: ~8 g fertiliser evenly applied into 75 pots fortnightly (~21 kg/ha)

### Sheet: Table S3
Table S3. GPS location of field samples.
Sample	Soil	Location	State	GPS_latitude	GPS_longitude
Bulk103	Bulk	Macquarie	NSW	-31.9222	148.148
Bulk106	Bulk	Macquarie	NSW	-31.4551	147.677
Bulk107	Bulk	Macquarie	NSW	-31.6592	147.883
Bulk108	Bulk	Macquarie	NSW	-31.5779	147.847
Bulk109	Bulk	Macquarie	NSW	-31.8247	147.971
Bulk113	Bulk	Macquarie	NSW	-31.9985	148.166
Bulk117	Bulk	Macquarie	NSW	-31.5787	147.847
Bulk122	Bulk	Macquarie	NSW	-32.0094	148.173
Bulk128	Bulk	Macquarie	NSW	-31.5785	147.847
Bulk130	Bulk	Macquarie	NSW	-31.9989	148.166
Bulk132	Bulk	Macquarie	NSW	-31.4553	147.677
Bulk136	Bulk	Macquarie	NSW	-31.9248	148.154
Bulk140	Bulk	Macquarie	NSW	-32.0101	148.173
Bulk145	Bulk	Macquarie	NSW	-31.4555	147.677
Bulk147	Bulk	Macquarie	NSW	-31.9224	148.148
Bulk148	Bulk	Macquarie	NSW	-31.9252	148.154
Bulk149	Bulk	Macquarie	NSW	-31.9225	148.148
Bulk152	Bulk	Macquarie	NSW	-31.9244	148.155
Bulk156	Bulk	Macquarie	NSW	-31.4549	147.677
Bulk157	Bulk	Macquarie	NSW	-31.9987	148.166
Bulk159	Bulk	Macquarie	NSW	-31.9246	148.154
Bulk161	Bulk	Macquarie	NSW	-31.5781	147.847
Bulk162	Bulk	Macquarie	NSW	-31.9223	148.148
Bulk163	Bulk	Macquarie	NSW	-31.9991	148.166
Bulk166	Bulk	Macquarie	NSW	-32.0099	148.173
Bulk167	Bulk	Macquarie	NSW	-31.9224	148.148
Bulk170	Bulk	Macquarie	NSW	-32.0102	148.174
Bulk173	Bulk	Macquarie	NSW	-31.5783	147.847
Bulk175	Bulk	Macquarie	NSW	-31.925	148.154
Bulk180	Bulk	Macquarie	NSW	-32.0097	148.173
Bulk181	Bulk	StGeorge	QLD	-28.1444	148.667
Bulk183	Bulk	StGeorge	QLD	-28.1272	148.668
Bulk185	Bulk	StGeorge	QLD	-28.17	148.701
Bulk186	Bulk	StGeorge	QLD	-28.1156	148.714
Bulk189	Bulk	StGeorge	QLD	-28.1444	148.667
Bulk190	Bulk	StGeorge	QLD	-28.2342	148.727
Bulk193	Bulk	StGeorge	QLD	-28.2339	148.727
Bulk194	Bulk	StGeorge	QLD	-28.1161	148.714
Bulk195	Bulk	StGeorge	QLD	-28.2342	148.727
Bulk197	Bulk	StGeorge	QLD	-28.1439	148.667
Bulk198	Bulk	StGeorge	QLD	-28.1278	148.668
Bulk199	Bulk	StGeorge	QLD	-28.1167	148.715
Bulk200	Bulk	StGeorge	QLD	-28.2336	148.727
Bulk204	Bulk	StGeorge	QLD	-28.1675	148.699
Bulk205	Bulk	StGeorge	QLD	-28.1817	148.784
Bulk206	Bulk	StGeorge	QLD	-28.1814	148.784
Bulk208	Bulk	StGeorge	QLD	-28.1164	148.715
Bulk209	Bulk	StGeorge	QLD	-28.1814	148.783
Bulk210	Bulk	StGeorge	QLD	-28.1811	148.784
Bulk214	Bulk	StGeorge	QLD	-28.1811	148.783
Bulk215	Bulk	StGeorge	QLD	-28.2333	148.713
Bulk216	Bulk	StGeorge	QLD	-28.1158	148.714
Bulk218	Bulk	StGeorge	QLD	-28.1614	148.699
Rhizo078	Rhizo	Macquarie	NSW	-31.9222	148.148
Rhizo081	Rhizo	Macquarie	NSW	-31.4551	147.677
Rhizo082	Rhizo	Macquarie	NSW	-31.6592	147.883
Rhizo083	Rhizo	Macquarie	NSW	-31.5779	147.847
Rhizo084	Rhizo	Macquarie	NSW	-31.8247	147.971
Rhizo088	Rhizo	Macquarie	NSW	-31.9985	148.166
Rhizo092	Rhizo	Macquarie	NSW	-31.5787	147.847
Rhizo097	Rhizo	Macquarie	NSW	-32.0094	148.173
Rhizo103	Rhizo	Macquarie	NSW	-31.5785	147.847
Rhizo105	Rhizo	Macquarie	NSW	-31.9989	148.166
Rhizo107	Rhizo	Macquarie	NSW	-31.4553	147.677
Rhizo111	Rhizo	Macquarie	NSW	-31.708	147.719
Rhizo113	Rhizo	Macquarie	NSW	-32.0101	148.173
Rhizo117	Rhizo	Macquarie	NSW	-31.4555	147.677
Rhizo121	Rhizo	Macquarie	NSW	-31.9225	148.148
Rhizo124	Rhizo	Macquarie	NSW	-31.9244	148.155
Rhizo128	Rhizo	Macquarie	NSW	-31.4549	147.677
Rhizo129	Rhizo	Macquarie	NSW	-31.9987	148.166
Rhizo131	Rhizo	Macquarie	NSW	-31.9246	148.154
Rhizo133	Rhizo	Macquarie	NSW	-31.5781	147.847
Rhizo135	Rhizo	Macquarie	NSW	-31.9991	148.166
Rhizo138	Rhizo	Macquarie	NSW	-32.0099	148.173
Rhizo139	Rhizo	Macquarie	NSW	-31.9224	148.148
Rhizo142	Rhizo	Macquarie	NSW	-32.0102	148.174
Rhizo145	Rhizo	Macquarie	NSW	-31.5783	147.847
Rhizo146	Rhizo	Macquarie	NSW	-31.925	148.154
Rhizo150	Rhizo	Macquarie	NSW	-32.0097	148.173
Rhizo151	Rhizo	StGeorge	QLD	-28.1444	148.667
Rhizo152	Rhizo	StGeorge	QLD	-28.2342	148.727
Rhizo155	Rhizo	StGeorge	QLD	-28.1272	148.668
Rhizo157	Rhizo	StGeorge	QLD	-28.17	148.701
Rhizo158	Rhizo	StGeorge	QLD	-28.1156	148.714
Rhizo160	Rhizo	StGeorge	QLD	-28.2342	148.727
Rhizo162	Rhizo	StGeorge	QLD	-28.2342	148.727
Rhizo163	Rhizo	StGeorge	QLD	-28.1444	148.667
Rhizo164	Rhizo	StGeorge	QLD	-28.2342	148.727
Rhizo168	Rhizo	StGeorge	QLD	-28.2339	148.727
Rhizo169	Rhizo	StGeorge	QLD	-28.1161	148.714
Rhizo170	Rhizo	StGeorge	QLD	-28.2342	148.727
Rhizo172	Rhizo	StGeorge	QLD	-28.1439	148.667
Rhizo173	Rhizo	StGeorge	QLD	-28.1278	148.668
Rhizo174	Rhizo	StGeorge	QLD	-28.1167	148.715
Rhizo175	Rhizo	StGeorge	QLD	-28.2336	148.727
Rhizo179	Rhizo	StGeorge	QLD	-28.17	148.701
Rhizo180	Rhizo	StGeorge	QLD	-28.1675	148.699
Rhizo181	Rhizo	StGeorge	QLD	-28.1817	148.784
Rhizo182	Rhizo	StGeorge	QLD	-28.1814	148.784
Rhizo183	Rhizo	StGeorge	QLD	-28.1164	148.715
Rhizo184	Rhizo	StGeorge	QLD	-28.1814	148.783
Rhizo185	Rhizo	StGeorge	QLD	-28.17	148.701
Rhizo186	Rhizo	StGeorge	QLD	-28.1811	148.784
Rhizo187	Rhizo	StGeorge	QLD	-28.2342	148.727
Rhizo188	Rhizo	StGeorge	QLD	-28.17	148.701
Rhizo191	Rhizo	StGeorge	QLD	-28.17	148.701
Rhizo193	Rhizo	StGeorge	QLD	-28.1811	148.783
Rhizo194	Rhizo	StGeorge	QLD	-28.2333	148.713
Rhizo198	Rhizo	StGeorge	QLD	-28.1614	148.699

### Sheet: Table S4
Table S4. Statistical analyses of glasshouse bacterial and fungal communities based on alpha diversity indices of rhizosphere and bulk soil micriboal communities. Bold in P-value indicate significant results (P < 0.05).
(A) Bacterial community								(B) Fungal community
	Df	Sum Sq	Mean Sq	F value	Pr(>F)	Significance			Df	Sum Sq	Mean Sq	F value	Pr(>F)	Significance
Glasshouse bulk								Glasshouse bulk
Chao1	2	17174	8587	1.243	0.292			Chao1	2	16549	8275	4.609	0.0115	FB-C, FB-F
Shannon	2	0.0443	0.02213	1.801	0.169			Shannon	2	0.854	0.4269	2.882	0.0594
Simpson	2	6.27e-05	3.133e-05	1.371	0.257			Simpson	2	0.00782	0.003912	2.6	0.0779
Glasshouse rhizo								Glasshouse rhizo
Chao1	2	273433	136716	2.6	0.0781			Chao1	2	33884	16942	6.227	0.00263	FB-C, FB-F
Shannon	2	25.58	12.79	6.804	0.00155	F-C, FB-F		Shannon	2	0.26	0.1286	0.215	0.807
Simpson	2	0.637	0.3184	8.791	0.000264	F-C, FB-F		Simpson	2	0.0026	0.001285	0.095	0.909
Field bulk								Field bulk
Chao1	1	11068	11068	1.196	0.279			Chao1	1	8661	8661	4.251	0.0443
Shannon	1	0.0208	0.02077	0.44	0.51			Shannon	1	0.362	0.3624	2.185	0.14
Simpson	1	6e-06	5.55e-06	0.07	0.792			Simpson	1	0.00634	0.006336	2.988	0.0899
Field rhizo								Field rhizo
Chao1	2	15878	7939	1.605	0.21			Chao1	2	1497	748.4	0.307	0.737
Shannon	2	0.0627	0.03134	0.613	0.545			Shannon	2	0.373	0.1863	1.036	0.362
Simpson	2	5.8e-05	2.91e-05	0.167	0.847			Simpson	2	0.00654	0.003272	1.667	0.199

### Sheet: Table S5
Table S5. PERMANOVA analyses of glasshouse bacterial and fungal communities based on Bray-Curtis measures of square-root transformed relative abundances of rhizosphere and bulk soil micriboal communities. So = Soil (Clay and Clay-sandy), Ti = Time (seedling and flowering), Tr = Treatment (Fov, Fov + biocontrol, Control), Cu = Cultivar (V1, V2, V3, V4). Bold in P-value indicate significant results…
		(A) Bacteria - rhizosphere					(B) Fungi - rhizosphere
Source	df	MeanSqs	F.Model	R2	P		df	MeanSqs	F.Model	R2	P
Tr	2	1.0738	6.99	0.05383	<0.001		2	0.3236	1.77	0.01591	0.0576
So	1	7.2066	46.917	0.18064	<0.001		1	14.1787	77.547	0.34845	<0.001
Ti	1	6.2635	40.777	0.157	<0.001		1	1.0989	6.01	0.02701	<0.001
Cu	3	0.1837	1.196	0.01381	0.2233		3	0.2578	1.41	0.01901	0.1147
So x Tr	2	0.4753	3.094	0.02383	0.0006		2	0.2621	1.434	0.01288	0.134
Ti x Tr	2	0.8567	5.577	0.04295	<0.001		2	0.2608	1.426	0.01282	0.1342
So x Ti	1	2.1537	14.021	0.05399	<0.001		1	0.7061	3.862	0.01735	0.0033
Tr x Cu	6	0.1448	0.943	0.02178	0.5682		6	0.2571	1.406	0.03791	0.065
So x Cu	3	0.1832	1.193	0.01378	0.2304		3	0.2393	1.309	0.01764	0.1542
Ti x Cu	3	0.1589	1.034	0.01195	0.3898		3	0.2101	1.149	0.01549	0.2642
So x Ti x Tr	2	0.379	2.468	0.019	0.0048		2	0.2132	1.166	0.01048	0.2564
So x Tr x Cu	6	0.1595	1.039	0.02399	0.3839		6	0.1901	1.04	0.02803	0.3731
Ti x Tr x Cu	6	0.1399	0.911	0.02104	0.6263		6	0.19	1.039	0.02802	0.3777
So x Ti x Cu	3	0.1755	1.143	0.0132	0.2693		3	0.1582	0.865	0.01167	0.5988
So x Ti x Tr x Cu	4	0.1804	1.174	0.01808	0.2293		4	0.2024	1.107	0.01989	0.2916
Residual	86	0.1536	0.33113				84	0.1828	0.37745
Total	131						129
		(C) Bacteria - bulk					(D) Fungi - bulk
Source	df	MeanSqs	F.Model	R2	P		df	MeanSqs	F.Model	R2	P
Tr	2	0.1469	1.515	0.01155	0.1106		2	0.2041	1.634	0.01119	0.1133
So	1	11.159	115.113	0.43879	<0.001		1	18.0558	144.57	0.49492	<0.001
Ti	1	0.3313	3.418	0.01303	0.0129		1	0.5133	4.11	0.01407	0.0073
Cu	3	0.1254	1.294	0.01479	0.1789		3	0.2012	1.611	0.01654	0.0924
So x Tr	2	0.1295	1.335	0.01018	0.1703		2	0.1733	1.388	0.0095	0.1703
Ti x Tr	2	0.0994	1.026	0.00782	0.354		2	0.1067	0.854	0.00585	0.5117
So x Ti	1	0.2316	2.389	0.00911	0.0449		1	0.2636	2.11	0.00722	0.0722
Tr x Cu	6	0.1118	1.153	0.02637	0.2417		6	0.158	1.265	0.02598	0.1815
So x Cu	3	0.1338	1.38	0.01578	0.1362		3	0.1852	1.483	0.01523	0.1277
Ti x Cu	3	0.1041	1.074	0.01228	0.3294		3	0.0918	0.735	0.00755	0.7084
So x Ti x Tr	2	0.091	0.938	0.00715	0.4301		2	0.092	0.737	0.00504	0.633
So x Tr x Cu	6	0.1113	1.149	0.02627	0.2421		6	0.1591	1.274	0.02616	0.1703
Ti x Tr x Cu	6	0.0938	0.968	0.02213	0.4812		6	0.1031	0.826	0.01696	0.6867
So x Ti x Cu	3	0.0955	0.985	0.01126	0.4183		3	0.0821	0.657	0.00675	0.8084
So x Ti x Tr x Cu	6	0.0967	0.998	0.02282	0.4501		6	0.1134	0.908	0.01866	0.5613
Residual	92	0.0969	0.35068				93	0.1249	0.31837
Total	139						140

### Sheet: Table S6
Table S6. PERMANOVA analyses of field bacterial and fungal communities based on Bray-Curtis measures of square-root transformed relative abundances of bulk and rhizosphere soil bacterial communities. Bold in P-value indicate significant results (P < 0.05).
		(A) Bacteria - rhizosphere					(B) Fungi - rhizosphere
Source	df	MeanSqs	F.Model	R2	P		df	MeanSqs	F.Model	R2	P
Field	1	0.62578	3.1253	0.04681	0.0003		1	1.0696	4.453	0.06595	<0.001
Location	1	1.7259	8.6195	0.12911	0.0001		1	1.99948	8.3244	0.12329	<0.001
Field:Location	1	0.40327	2.014	0.03017	0.0097		1	0.65803	2.7396	0.04058	0.0014
Residuals	53	0.20023	0.7939				52	0.24019	0.77018
Total	56	1					55	1
		(C) Bacteria - bulk					(D) Fungi - bulk
Source	df	MeanSqs	F.Model	R2	P		df	MeanSqs	F.Model	R2	P
Field	1	0.30062	2.2725	0.03291	0.0159		1	0.80357	3.7343	0.0567	<0.001
Location	1	1.97685	14.944	0.21642	0.0001		1	2.11974	9.8508	0.14957	<0.001
Field:Location	1	0.37502	2.8349	0.04106	0.0034		1	0.70483	3.2754	0.04973	<0.001
Residuals	49	0.13228	0.70962				49	0.21518	0.744
Total	52	1					52	1

### Sheet: Table S7
Table S7. Core (A) bacterial and (B) fungal core OTUs observed in glasshouse samples and field rhisosphere samples. OTUs highlighted with bold are shared OTUs in both glasshouse and field samples.
(A) bacterial OTUs						(B) fungal OTUs
OTUs	Phylum	Genus	Glasshouse	Field		OTUs	Phylum	Species	Glasshouse	Field
Otu00001	Proteobacteria	Enterobacteriaceae_unclassified	Yes			Otu0002	Ascomycota	Fusarium_oxysporum	Yes	Yes
Otu00002	Firmicutes	Bacillus	Yes	Yes		Otu0003	Ascomycota	Gibberella_intricans	Yes	Yes
Otu00003	Actinobacteria	Rubrobacter	Yes	Yes		Otu0004	Ascomycota	Preussia_unclassified	Yes	Yes
Otu00005	Gemmatimonadetes	uncultured	Yes	Yes		Otu0005	Ascomycota	Chaetomiaceae_unclassified	Yes	Yes
Otu00006	Actinobacteria	Blastococcus	Yes	Yes		Otu0006	Ascomycota	Acremonium_sp_OUCMBI101028	Yes	Yes
Otu00007	Firmicutes	Domibacillus	Yes	Yes		Otu0007	unclassified	uncultured_fungus	Yes	Yes
Otu00008	Actinobacteria	Geodermatophilus	Yes	Yes		Otu0008	Ascomycota	Haematonectria_haematococca	Yes	Yes
Otu00009	Proteobacteria	Sphingomonas	Yes	Yes		Otu0009	Ascomycota	Stachybotrys_microspora	Yes	Yes
Otu00010	Actinobacteria	Solirubrobacter	Yes	Yes		Otu0010	Ascomycota	Penicillium_unclassified	Yes	Yes
Otu00011	Actinobacteria	Ilumatobacter	Yes			Otu0011	Ascomycota	Chaetomium_iranianum		Yes
Otu00012	Proteobacteria	Microvirga	Yes	Yes		Otu0012	Ascomycota	Chaetomium_unclassified	Yes	Yes
Otu00013	Proteobacteria	Nitrosospira	Yes			Otu0013	Ascomycota	Fusarium_unclassified	Yes	Yes
Otu00014	Proteobacteria	Achromobacter	Yes			Otu0014	Ascomycota	Alternaria_unclassified		Yes
Otu00015	Actinobacteria	Gaiellales_unclassified	Yes	Yes		Otu0015	Ascomycota	Microascus_unclassified	Yes
Otu00016	Actinobacteria	Streptomyces	Yes	Yes		Otu0016	Ascomycota	Plectosphaerellaceae_sp	Yes	Yes
Otu00017	Actinobacteria	67-14_ge	Yes	Yes		Otu0017	Ascomycota	Cladorrhinum_sp		Yes
Otu00018	Proteobacteria	SC-I-84_ge	Yes			Otu0018	Ascomycota	Chrysosporium_pilosum	Yes	Yes
Otu00019	Proteobacteria	Pseudomonas	Yes			Otu0019	Ascomycota	Chaetomiaceae_unclassified	Yes	Yes
Otu00020	Proteobacteria	Novosphingobium	Yes			Otu0020	Ascomycota	Neurospora_sp		Yes
Otu00023	Proteobacteria	Mesorhizobium	Yes			Otu0021	Ascomycota	Pleosporales_family_Incertae_sedis_unclassified	Yes	Yes
Otu00024	Proteobacteria	RCP2-54_ge	Yes	Yes		Otu0022	Ascomycota	Chaetomiaceae_unclassified		Yes
Otu00025	Nitrospirae	Nitrospira	Yes	Yes		Otu0023	Ascomycota	Microascales_sp		Yes
Otu00026	Proteobacteria	Massilia	Yes			Otu0024	unclassified	uncultured_fungus	Yes
Otu00027	Proteobacteria	Allorhizobium-Neorhizobium-Pararhizobium-Rhizobium	Yes			Otu0025	Ascomycota	Trichoderma_unclassified	Yes	Yes
Otu00028	Actinobacteria	Arthrobacter		Yes		Otu0026	Ascomycota	Chaetomium_unclassified		Yes
Otu00029	Proteobacteria	Pseudoxanthomonas	Yes	Yes		Otu0027	Ascomycota	Plectosphaerellaceae_sp	Yes
Otu00030	Actinobacteria	Micromonosporaceae_unclassified	Yes	Yes		Otu0028	Ascomycota	Chaetomiaceae_unclassified	Yes	Yes
Otu00032	Proteobacteria	Shinella	Yes			Otu0030	Ascomycota	Fusarium_brachygibbosum		Yes
Otu00033	Proteobacteria	Steroidobacter	Yes	Yes		Otu0031	Ascomycota	Trichocomaceae_unclassified	Yes
Otu00034	Proteobacteria	uncultured		Yes		Otu0032	Ascomycota	Eurotiomycetes_unclassified	Yes	Yes
Otu00035	Proteobacteria	Dyella	Yes			Otu0034	unclassified	unclassified	Yes
Otu00036	Actinobacteria	Actinobacteria_unclassified		Yes		Otu0035	Ascomycota	Chrysosporium_lobatum	Yes	Yes
Otu00037	Proteobacteria	Xanthobacteraceae_unclassified	Yes			Otu0036	Ascomycota	Microascaceae_unclassified	Yes
Otu00038	Proteobacteria	Sphingomonas	Yes	Yes		Otu0038	Ascomycota	Ascomycota_unclassified	Yes	Yes
Otu00039	Actinobacteria	Streptomyces	Yes			Otu0039	Ascomycota	Microascaceae_unclassified	Yes	Yes
Otu00040	Actinobacteria	Streptomyces	Yes	Yes		Otu0040	Ascomycota	Pleosporales_unclassified		Yes
Otu00041	Actinobacteria	Mycobacterium	Yes	Yes		Otu0041	Ascomycota	Acremonium_alternatum	Yes	Yes
Otu00042	Proteobacteria	Noviherbaspirillum	Yes	Yes		Otu0042	Ascomycota	Bionectriaceae_unclassified	Yes	Yes
Otu00043	Actinobacteria	Nocardioides		Yes		Otu0043	unclassified	unclassified		Yes
Otu00044	Actinobacteria	MB-A2-108_ge	Yes	Yes		Otu0044	Ascomycota	Fusarium_unclassified	Yes	Yes
Otu00045	Firmicutes	Tumebacillus	Yes			Otu0045	Chytridiomycota	Olpidium_sp	Yes
Otu00046	Actinobacteria	MB-A2-108_ge		Yes		Otu0046	Zygomycota	Mortierella_sp_UFMGCB_3746	Yes	Yes
Otu00047	Gemmatimonadetes	Gemmatimonas	Yes	Yes		Otu0047	unclassified	unclassified	Yes	Yes
Otu00048	Actinobacteria	uncultured_ge		Yes		Otu0051	Ascomycota	Ampelomyces_sp_IRAN_1		Yes
Otu00049	Actinobacteria	Nocardioides	Yes	Yes		Otu0052	Ascomycota	Ilyonectria_macrodidyma	Yes
Otu00050	Actinobacteria	Microlunatus		Yes		Otu0053	Zygomycota	Mortierella_unclassified		Yes
Otu00051	Actinobacteria	Arthrobacter		Yes		Otu0055	Ascomycota	Pleosporales_unclassified		Yes
Otu00052	Actinobacteria	Marmoricola	Yes	Yes		Otu0057	Basidiomycota	Coprinopsis_unclassified	Yes
Otu00055	Actinobacteria	Solirubrobacter	Yes	Yes		Otu0059	Ascomycota	Preussia_terricola		Yes
Otu00056	Proteobacteria	Skermanella	Yes	Yes		Otu0060	unclassified	unclassified	Yes
Otu00058	Proteobacteria	uncultured	Yes			Otu0061	Ascomycota	Ochroconis_minima		Yes
Otu00059	Planctomycetes	028H05-P-BN-P5_ge		Yes		Otu0062	Ascomycota	Cladosporium_sphaerospermum		Yes
Otu00060	Actinobacteria	uncultured_ge		Yes		Otu0063	Ascomycota	Preussia_flanaganii		Yes
Otu00061	Proteobacteria	Lysobacter	Yes			Otu0064	unclassified	unclassified	Yes
Otu00062	Actinobacteria	Micromonosporaceae_unclassified	Yes	Yes		Otu0065	Ascomycota	Trichoderma_unclassified		Yes
Otu00063	Actinobacteria	Pseudarthrobacter	Yes	Yes		Otu0066	Basidiomycota	Cystofilobasidium_macerans	Yes
Otu00064	Proteobacteria	Rhizobacter	Yes	Yes		Otu0067	Ascomycota	Sordariomycetes_unclassified		Yes
Otu00065	Actinobacteria	Angustibacter		Yes		Otu0068	unclassified	unclassified	Yes	Yes
Otu00066	Proteobacteria	Ensifer	Yes			Otu0069	Ascomycota	Coniochaeta_cateniformis		Yes
Otu00067	Actinobacteria	67-14_ge	Yes	Yes		Otu0070	Ascomycota	Myrothecium_unclassified	Yes	Yes
Otu00068	Proteobacteria	MND1		Yes		Otu0071	Zygomycota	Mortierella_oligospora		Yes
Otu00069	Proteobacteria	TRA3-20_ge		Yes		Otu0072	Ascomycota	Acrostalagmus_luteoalbus		Yes
Otu00070	Actinobacteria	Streptomyces		Yes		Otu0073	Ascomycota	Stachybotrys_sp		Yes
Otu00071	Actinobacteria	Nocardioides	Yes			Otu0074	Ascomycota	Preussia_unclassified		Yes
Otu00073	Gemmatimonadetes	uncultured	Yes	Yes		Otu0075	unclassified	unclassified		Yes
Otu00074	Firmicutes	Sporosarcina	Yes			Otu0077	Ascomycota	Geosmithia_unclassified	Yes
Otu00075	Proteobacteria	Devosia	Yes			Otu0078	unclassified	unclassified	Yes
Otu00076	Actinobacteria	Nocardioides		Yes		Otu0080	unclassified	unclassified		Yes
Otu00077	Proteobacteria	Ramlibacter	Yes	Yes		Otu0081	Ascomycota	Gibberella_sp		Yes
Otu00078	Actinobacteria	Solirubrobacter	Yes	Yes		Otu0082	Ascomycota	Helicoma_sp_NRRL_66050		Yes
Otu00079	Actinobacteria	Intrasporangiaceae_unclassified	Yes			Otu0085	Ascomycota	Xylogone_sp		Yes
Otu00081	Actinobacteria	uncultured_ge		Yes		Otu0088	Ascomycota	Beauveria_sp		Yes
Otu00082	Actinobacteria	67-14_ge	Yes			Otu0089	unclassified	uncultured_fungus	Yes
Otu00083	Proteobacteria	Methylophilaceae_unclassified	Yes			Otu0090	Ascomycota	Nectriaceae_unclassified		Yes
Otu00085	Proteobacteria	Archangiaceae_unclassified		Yes		Otu0091	unclassified	unclassified	Yes	Yes
Otu00086	Actinobacteria	Actinomycetospora	Yes			Otu0099	Ascomycota	Podospora_unclassified		Yes
Otu00087	Actinobacteria	Nocardioides	Yes			Otu0101	unclassified	unclassified	Yes
Otu00088	Actinobacteria	Luedemannella		Yes		Otu0102	Ascomycota	Taifanglania_jiangsuensis		Yes
Otu00092	Actinobacteria	Rubrobacter		Yes		Otu0104	Ascomycota	Chaetomium_erectum		Yes
Otu00094	Proteobacteria	Allorhizobium-Neorhizobium-Pararhizobium-Rhizobium	Yes			Otu0107	Zygomycota	Mortierella_unclassified		Yes
Otu00095	Proteobacteria	Ellin6067	Yes			Otu0110	Ascomycota	Chaetomium_jatrophae		Yes
Otu00098	Actinobacteria	Pseudonocardia	Yes	Yes		Otu0115	Ascomycota	Penicillium_unclassified		Yes
Otu00103	Proteobacteria	Microvirga		Yes		Otu0116	Ascomycota	Westerdykella_unclassified		Yes
Otu00105	Entotheonellaeota	Entotheonellaceae_ge		Yes		Otu0118	Ascomycota	Zopfiella_latipes		Yes
Otu00106	Proteobacteria	Xanthobacteraceae_unclassified	Yes			Otu0122	Ascomycota	Helicoma_sp_NRRL_66050		Yes
Otu00109	Firmicutes	Paenibacillus	Yes			Otu0134	Ascomycota	Chaetomium_sp	Yes
Otu00112	Actinobacteria	67-14_ge		Yes		Otu0140	Ascomycota	Trichoderma_viride		Yes
Otu00115	Proteobacteria	uncultured_ge		Yes		Otu0146	Ascomycota	Davidiella_tassiana	Yes	Yes
Otu00117	Actinobacteria	Pseudonocardia		Yes		Otu0149	Ascomycota	Trichoderma_unclassified		Yes
Otu00120	Chloroflexi	JG30-KF-CM45_ge		Yes		Otu0152	Ascomycota	Aspergillus_piperis		Yes
Otu00121	Proteobacteria	Reyranella	Yes	Yes		Otu0163	Chytridiomycota	Spizellomyces_unclassified		Yes
Otu00123	Proteobacteria	Burkholderiaceae_unclassified		Yes		Otu0167	unclassified	unclassified	Yes
Otu00127	Actinobacteria	67-14_ge	Yes			Otu0174	Ascomycota	Trichocladium_asperum		Yes
Otu00130	Actinobacteria	Microbacterium	Yes			Otu0178	Ascomycota	Phaeoacremonium_tuscanum		Yes
Otu00133	Chloroflexi	TK10_ge		Yes		Otu0187	unclassified	unclassified	Yes
Otu00134	Actinobacteria	uncultured_ge		Yes		Otu0196	Zygomycota	Mortierella_alpina		Yes
Otu00135	Actinobacteria	Jatrophihabitans		Yes		Otu0200	Ascomycota	Hyponectriaceae_sp		Yes
Otu00136	Actinobacteria	Gaiella		Yes		Otu0202	Basidiomycota	Lycoperdon_unclassified	Yes
Otu00141	Proteobacteria	Phenylobacterium	Yes			Otu0216	Ascomycota	Eurotiomycetes_unclassified		Yes
Otu00142	Proteobacteria	Neorhizobium	Yes			Otu0220	Ascomycota	Chaetomiaceae_unclassified		Yes
Otu00146	Chloroflexi	TK10_ge		Yes		Otu0233	Ascomycota	Nectriaceae_unclassified		Yes
Otu00148	Actinobacteria	Rubrobacter		Yes		Otu0238	Ascomycota	Ascomycota_unclassified		Yes
Otu00151	Actinobacteria	uncultured_ge		Yes		Otu0248	unclassified	uncultured_fungus		Yes
Otu00153	Proteobacteria	Dongia	Yes			Otu0249	Ascomycota	Cercophora_sp		Yes
Otu00157	Actinobacteria	uncultured_ge		Yes		Otu0257	Ascomycota	Trichocomaceae_unclassified		Yes
Otu00162	Proteobacteria	Beijerinckiaceae_unclassified		Yes		Otu0259	Basidiomycota	uncultured_Exidiopsis		Yes
Otu00165	Actinobacteria	Micromonosporaceae_unclassified		Yes		Otu0265	unclassified	unclassified	Yes
Otu00169	Proteobacteria	Hyphomicrobiaceae_unclassified		Yes		Otu0267	Ascomycota	unclassified_Pleosporales_unclassified		Yes
Otu00171	Nitrospirae	Nitrospira		Yes		Otu0268	Ascomycota	Massarina_walkeri		Yes
Otu00177	Actinobacteria	Arthrobacter		Yes		Otu0279	Zygomycota	Mortierella_capitata		Yes
Otu00179	Chloroflexi	JG30-KF-CM45_ge		Yes		Otu0281	Ascomycota	Hyponectriaceae_sp		Yes
Otu00186	Actinobacteria	uncultured_ge		Yes		Otu0295	unclassified	unclassified_unclassified		Yes
Otu00212	Actinobacteria	Jatrophihabitans		Yes		Otu0316	Ascomycota	Ochroconis_tshawytschae		Yes
Otu00213	Actinobacteria	67-14_ge		Yes		Otu0357	Ascomycota	Hypocreales_unclassified		Yes
Otu00218	Actinobacteria	MB-A2-108_ge		Yes		Otu0363	Chytridiomycota	Chytridiomycota_unclassified		Yes
Otu00223	Proteobacteria	Sphingopyxis	Yes			Otu0381	Ascomycota	Ascomycota_unclassified		Yes
Otu00255	Proteobacteria	bacteriap25_ge		Yes		Otu0530	unclassified	unclassified	Yes
Otu00267	Proteobacteria	uncultured_ge		Yes		Otu0538	Ascomycota	Ascomycota_unclassified		Yes
Otu00270	Actinobacteria	uncultured_ge		Yes		Otu0617	unclassified	unclassified	Yes
Otu00324	Actinobacteria	Pseudonocardia		Yes
Otu00355	Chloroflexi	TK10_ge		Yes
Otu00400	Actinobacteria	Nocardioides		Yes
Otu00417	Proteobacteria	Skermanella		Yes
Otu00433	Actinobacteria	Streptomyces		Yes
Otu00465	Chloroflexi	TK10_ge		Yes
Otu00503	Actinobacteria	Rubrobacter		Yes

### Sheet: Table S8
Table S8. Square-root transformed relative abundances of Bacterial and Fungal core OTUs observed in (A) glasshouse samples and (B) field rhisosphere samples.
(A) Glasshouse core OTUs								(B) Field core OTUs
OTU	mean.C	mean.F	mean.FB	se.C	se.F	se.FB		OTU	mean.D	mean.H	mean.FF	se.D	se.H	se.FF
Bac00001	207.578	33.7955	262.86	48.0221	13.9824	51.2852		Bac00002	42.3077	56.5	55.6765	6.37743	7.70894	10.1538
Bac00002	108.444	43.6136	59.3488	20.8562	4.25821	9.9438		Bac00003	58.1538	59.3	61.3235	11.4963	9.02595	7.57337
Bac00003	29.2	37.1136	26.0233	6.23509	6.53905	5.71727		Bac00005	27.4615	29.1	27.4412	3.78867	3.42685	1.89059
Bac00005	10.0222	12.0682	10.2791	1.48409	1.17425	1.49763		Bac00006	16.3846	13	28.3529	3.12052	3.20763	3.75091
Bac00006	6.55556	8.88636	5.06977	0.86955	1.26266	0.782134		Bac00007	7.61538	11.5	4.52941	2.17956	2.37697	1.27797
Bac00007	43.8444	1.56818	14.3023	15.2974	0.314212	7.9134		Bac00008	18.3077	15.2	25.5882	3.47221	3.06522	3.1561
Bac00008	5.68889	6.63636	5.11628	0.827447	0.879104	0.855061		Bac00009	3.46154	2.4	5.20588	0.964866	0.805536	0.946689
Bac00009	9.06667	11.5682	7.27907	1.28684	1.35754	1.14329		Bac00010	17.1538	10.4	26.6765	3.80426	3.00444	2.61482
Bac00010	5.95556	7.15909	5.81395	1.06456	1.07043	1.07383		Bac00012	6.61538	5.7	5.58824	1.33752	1.16476	0.770579
Bac00011	6.66667	39.9773	14.3256	1.27999	10.2463	2.95119		Bac00015	7.76923	4.2	13.0588	3.16664	1.65865	1.78523
Bac00012	10.0667	6.25	7.23256	1.99985	0.737922	1.33603		Bac00016	6.76923	8.1	7	1.41943	2.00804	1.03418
Bac00013	4.11111	5.22727	5.02326	0.750234	0.937736	0.844819		Bac00017	11	12.6	8.29412	2.27585	1.11754	0.850217
Bac00014	11.1111	8.72727	18.814	3.59099	1.99056	5.69561		Bac00024	7.30769	10.8	5.73529	1.69231	1.84872	0.69157
Bac00015	4.91111	4.38636	3.76744	1.24065	1.04103	1.01911		Bac00025	5	3.7	3.32353	0.847319	1.26535	0.669851
Bac00016	6.68889	6.84091	6.30233	0.996368	0.71524	0.817537		Bac00028	35.4615	42.1	17.6176	8.0085	12.4512	4.10838
Bac00017	4.44444	5.86364	4.34884	0.640829	0.725983	0.765308		Bac00029	0.846154	2.9	3.29412	0.421325	1.1299	0.901108
Bac00018	4.15556	6.22727	4.5814	0.934175	1.43162	1.1879		Bac00030	4.30769	5.6	6.23529	0.84265	1.62754	0.895681
Bac00019	20.3111	7.93182	12.6279	5.73971	2.05716	2.88906		Bac00033	6.15385	4.8	7.05882	1.2702	1.38884	0.948722
Bac00020	8.11111	29.4091	9.7907	1.28873	5.24176	1.67205		Bac00034	7.23077	7.6	2.41176	2.22789	2.38607	0.413924
Bac00023	5.37778	15.3409	7.32558	1.00418	2.08942	1.94604		Bac00036	32.0769	41.7	24.4706	7.25494	8.79526	2.75637
Bac00024	3.33333	3.86364	2.97674	0.548644	0.537781	0.557331		Bac00038	0.307692	0.2	3.11765	0.208309	0.2	0.536983
Bac00025	3.73333	4.81818	3.5814	0.627968	0.643945	0.663252		Bac00040	1.53846	1.6	4.64706	0.417799	0.819214	0.599885
Bac00026	6.71111	10.8182	4.60465	3.16701	2.73693	1.40956		Bac00041	0.846154	2.6	3.94118	0.249259	0.702377	0.624716
Bac00027	8	10.3182	14.4419	2.03182	2.36848	3.10044		Bac00042	2.38462	1.7	2.82353	0.86631	0.61554	0.593294
Bac00029	7.95556	9.68182	10.6512	1.21853	1.54419	2.07737		Bac00043	1.07692	1.3	4.23529	0.536627	1.0116	1.01069
Bac00030	3.44444	3.29545	2.11628	0.898683	0.55708	0.391223		Bac00044	3.23077	1.8	1.58824	0.793837	0.489898	0.545795
Bac00032	6.77778	11.4773	12.3721	1.3431	3.51341	3.02299		Bac00046	7.07692	9.6	5.67647	1.84829	1.82087	1.17969
Bac00033	3.24444	5.09091	3.51163	0.685459	0.778149	0.790567		Bac00047	1.92308	1.4	6.47059	0.73782	1.00222	0.991259
Bac00035	2.84444	11.5455	3.88372	0.662072	3.2065	1.30134		Bac00048	3.30769	2.7	2.76471	1.06449	0.715697	0.568105
Bac00037	4.06667	6.56818	4.65116	0.881573	1.06123	1.02185		Bac00049	4	4.6	1.14706	1.38212	1.27541	0.277281
Bac00038	2.44444	3.09091	2.69767	0.596755	0.528089	0.598572		Bac00050	6.46154	10.1	3.08824	1.32827	1.52352	0.537983
Bac00039	3.33333	3.02273	3.18605	0.641967	0.419514	0.466195		Bac00051	10.5385	25.3	5	4.75774	15.9548	1.03933
Bac00040	5.48889	3.79545	3.62791	2.03644	0.839422	1.14556		Bac00052	2.23077	0.6	3.08824	0.717491	0.339935	0.780063
Bac00041	2.37778	4.45455	2.46512	0.558939	0.762115	0.520189		Bac00055	5.61538	3	5.29412	1.03489	0.68313	0.638248
Bac00042	3.46667	9.34091	4.5814	0.447891	2.35531	0.700603		Bac00056	5.15385	4.5	3.20588	1.1921	1.11803	0.521856
Bac00044	2.24444	2.70455	1.81395	0.344004	0.359968	0.344641		Bac00059	8.92308	14.9	5.76471	2.73969	3.05669	1.09289
Bac00045	2.33333	2.13636	1.5814	0.457265	0.45354	0.370915		Bac00060	3.38462	4.1	0.735294	0.916644	1.26007	0.247299
Bac00047	2.02222	2.5	2.32558	0.451136	0.467213	0.672775		Bac00062	4.23077	4.5	4.20588	0.981586	0.980363	0.954191
Bac00049	2.51111	3.59091	2.55814	0.54181	0.563437	0.503919		Bac00063	3	5.4	3.20588	1.40967	1.83908	0.621624
Bac00052	2.37778	2.68182	2.18605	0.321438	0.342193	0.401073		Bac00064	2.76923	1.6	1.70588	0.735142	0.541603	0.328475
Bac00055	2.02222	2.59091	1.67442	0.391177	0.421813	0.323876		Bac00065	2.92308	2	3.61765	1.64263	1.2561	0.7027
Bac00056	1.84444	2.36364	2.16279	0.389192	0.367971	0.504608		Bac00067	1.30769	0.8	3.23529	0.398468	0.359011	0.695105
Bac00058	2	1.97727	1.88372	0.60386	0.402803	0.523225		Bac00068	3.84615	2.5	1.52941	1.17039	0.562731	0.412019
Bac00061	4.06667	5.04545	2.93023	0.72153	0.82825	0.832876		Bac00069	4.46154	5.9	2.23529	0.917182	1.1	0.40509
Bac00062	1.15556	1.31818	0.976744	0.210712	0.183266	0.231726		Bac00070	0.923077	2.7	1.26471	0.329365	0.746101	0.422852
Bac00063	2.86667	3.09091	2.09302	0.670142	0.66617	0.506671		Bac00073	3	1.3	2.47059	0.742484	0.650641	0.591435
Bac00064	1.48889	7.22727	1.95349	0.328176	3.28763	0.383713		Bac00076	0.923077	2.2	1.44118	0.499507	0.81377	0.430957
Bac00066	3.82222	4.68182	4.62791	0.703734	0.95721	0.906494		Bac00077	11.7692	2.6	3.23529	6.6527	0.763035	0.592675
Bac00067	1.71111	1.65909	1.4186	0.268972	0.329878	0.29434		Bac00078	4.15385	3.9	5.85294	1.42256	1.38604	0.914463
Bac00071	2.06667	2.11364	1.18605	0.398735	0.312218	0.256166		Bac00081	3.53846	2.8	4.41176	1.15256	0.69602	0.768263
Bac00073	1.11111	1.75	1.46512	0.248678	0.298206	0.30563		Bac00085	1.69231	1.8	1.23529	0.48549	0.727247	0.332599
Bac00074	1.8	1.84091	1.32558	0.502117	0.423844	0.318706		Bac00088	1.92308	1.5	2.32353	0.524545	0.654047	0.482715
Bac00075	2.17778	3.86364	1.60465	0.485433	0.477386	0.292277		Bac00092	5.76923	7.2	8.11765	1.34046	1.16237	1.14132
Bac00077	1.26667	1.22727	0.767442	0.305505	0.210365	0.172395		Bac00098	1.15385	2.4	2.91176	0.355292	1.16619	0.54293
Bac00078	1.2	1.54545	1.16279	0.18963	0.196305	0.210284		Bac00103	2.46154	2.1	2	0.584143	0.72188	0.448805
Bac00079	2.02222	2.70455	1.95349	0.341549	0.364346	0.334362		Bac00105	3.38462	4.9	4.08824	0.970979	1.06927	0.725605
Bac00082	1	2	1.11628	0.205971	0.251843	0.205703		Bac00112	0.461538	1.7	1.64706	0.215293	1.0651	0.285984
Bac00083	1.88889	8.02273	2.53488	0.341154	1.70854	0.473376		Bac00115	2.69231	0.6	3.91176	0.850223	0.339935	0.869741
Bac00086	1.66667	2.02273	1.11628	0.3114	0.344833	0.226215		Bac00117	1.23077	1.7	1.52941	0.360801	1.07548	0.32219
Bac00087	1.44444	1.75	1.4186	0.297389	0.260356	0.341375		Bac00120	3.38462	4.6	3.67647	0.86631	0.945163	0.465801
Bac00094	3.33333	4.63636	3.27907	0.707821	1.09394	0.668319		Bac00121	1.76923	1.2	2.44118	0.72637	0.592546	0.494517
Bac00095	1.35556	1.43182	0.953488	0.266203	0.258876	0.225588		Bac00123	1.53846	3.1	1.11765	0.747778	1.1	0.24533
Bac00098	0.844444	2.27273	0.860465	0.195803	0.442656	0.222194		Bac00133	3.15385	2.4	3.58824	1.12002	1.24007	0.566626
Bac00106	1.06667	1.22727	1.02326	0.321612	0.205278	0.236457		Bac00134	1.84615	1.6	1.47059	0.774979	0.4	0.324944
Bac00109	1.71111	1.59091	1.48837	0.344689	0.232911	0.307478		Bac00135	1.69231	0.5	3.94118	0.444116	0.307318	0.688512
Bac00121	0.977778	1.70455	0.813953	0.214356	0.259247	0.200376		Bac00136	2.30769	3.5	1.11765	0.795698	0.859586	0.326393
Bac00127	1.28889	1.27273	0.651163	0.24334	0.235272	0.152076		Bac00146	2.07692	1.4	1.55882	0.486504	0.371184	0.394235
Bac00130	1.33333	1.68182	1.53488	0.275241	0.29039	0.40532		Bac00148	1.46154	2.6	1.47059	0.43287	0.77746	0.346192
Bac00141	1.13333	1.97727	1.06977	0.267045	0.221681	0.214108		Bac00151	1.53846	0.2	3.67647	0.859453	0.2	0.87317
Bac00142	1.53333	2.13636	2.18605	0.40402	0.45933	0.604758		Bac00157	2.53846	6.5	1.5	1.12441	1.61417	0.439271
Bac00153	0.577778	1.20455	0.976744	0.160457	0.193934	0.250113		Bac00162	4.76923	4.9	0.941176	1.44628	1.12002	0.289265
Bac00223	0.666667	2.90909	1.13953	0.15891	0.594031	0.245855		Bac00165	1.46154	0.9	1.73529	0.675727	0.406885	0.401221
Fun0002	72.2173	80.0292	82.7526	25.497	31.8851	28.1642		Bac00169	1.53846	2.2	0.852941	0.488527	0.69602	0.316319
Fun0003	31.5911	38.0044	36.1939	15.9892	24.3947	19.2697		Bac00171	1.92308	0.8	2.02941	0.654976	0.553775	0.5162
Fun0004	22.8108	18.8149	19.2959	15.8242	12.794	9.78947		Bac00177	1.76923	2.3	3.32353	0.801872	1.22066	0.851465
Fun0005	67.624	51.368	49.1562	18.9272	19.1069	29.2117		Bac00179	3.07692	5.2	2.44118	1.09463	1.2	0.487255
Fun0006	26.6771	24.1178	22.0832	7.50831	9.75464	9.91956		Bac00186	6.30769	6.7	0.852941	1.61874	1.56383	0.335463
Fun0007	52.6909	39.3785	41.0853	12.8289	14.835	10.7196		Bac00212	3.30769	4.8	2.82353	1.07049	1.33167	0.743924
Fun0008	40.3856	54.5588	48.8262	18.6106	34.6688	17.8611		Bac00213	0.461538	1.6	1.58824	0.332346	0.845905	0.304797
Fun0009	35.9537	32.3213	30.0278	11.6507	12.572	10.6056		Bac00218	3.46154	4.2	1.23529	1.21748	0.866667	0.3559
Fun0010	49.4537	50.8035	51.2185	29.8521	35.5569	26.4179		Bac00255	3.07692	2.6	1.85294	0.936863	0.819214	0.487147
Fun0012	12.5565	10.1325	15.8325	4.95495	5.59238	9.06372		Bac00267	1.46154	0.7	1.26471	0.385895	0.3	0.354016
Fun0013	34.5302	35.1378	42.2335	18.3858	24.9272	26.1363		Bac00270	1.53846	1.7	0.264706	0.561767	0.472582	0.128815
Fun0015	43.9356	34.6651	33.8083	20.557	14.9573	7.49838		Bac00324	2.15385	3.2	1.29412	0.783206	1.26315	0.300117
Fun0016	22.0227	29.6816	28.4956	11.0581	17.0077	18.4539		Bac00355	1.76923	2.1	1.35294	0.661717	0.546707	0.33745
Fun0018	30.8869	27.7248	25.4951	9.45061	13.0341	13.0384		Bac00400	0.846154	0.5	1.52941	0.464733	0.401386	0.280804
Fun0019	23.5089	15.9374	18.7794	8.38027	7.73104	9.23708		Bac00417	1.46154	0.5	0.705882	0.417799	0.223607	0.204797
Fun0021	24.8998	22.0454	20.7846	13.7846	11.5187	9.36047		Bac00433	6.61538	2.2	5.38235	3.75284	1.3233	1.32575
Fun0024	34.5109	29.4732	35.6183	8.86077	14.1844	10.6166		Bac00465	1.92308	0.4	0.823529	0.548442	0.305505	0.191022
Fun0025	16.2481	16.452	30.2655	8.29058	5.58618	26.457		Bac00503	2	1.4	1.70588	0.784465	0.371184	0.441859
Fun0027	26.9691	34.3074	26.5769	16.1728	17.3148	12.8028		Fun0002	106.889	100	699.2	23.2507	21.5556	99.0305
Fun0028	25.2784	16.452	27.3679	21.502	15.571	12.3565		Fun0003	270.556	224.5	724.2	50.8429	42.8956	90.4104
Fun0031	30.4083	20.0333	20.2649	11.6895	11.033	10.1551		Fun0004	172	323.375	1651.4	53.508	173.752	264.834
Fun0032	22.6863	16.452	14.4222	9.65648	6.34074	8.04327		Fun0005	27.4444	1.75	222.2	12.7422	1.11403	55.3393
Fun0034	27.1416	23.4592	24.7386	14.3166	14.7392	13.175		Fun0006	112.556	139.75	1174.4	35.2767	25.7971	284.302
Fun0035	27.1723	17.5119	21.4398	12.0697	7.96796	13.8434		Fun0007	113.444	130.375	165	32.0863	31.0656	57.6862
Fun0036	23.5372	19.841	19.27	4.13022	8.85446	8.73889		Fun0008	12	31.25	140.2	10.1571	17.7852	55.8895
Fun0038	22.5462	17.5024	20.502	10.3604	7.71446	9.26863		Fun0009	117.889	205.375	306.6	30.3276	41.1873	36.0771
Fun0039	14.0949	14.7083	13.9164	4.33999	9.43262	6.18048		Fun0010	46.7778	70.75	361.2	10.6312	13.6011	78.7714
Fun0041	16.2993	18.9121	15.6205	4.13887	6.38506	6.82231		Fun0011	230.333	135	713.8	79.3505	65.084	162.157
Fun0042	14.3759	30.4083	18.3212	6.28342	26.9744	8.20614		Fun0012	82.5556	172	342.8	18.2849	80.712	68.3048
Fun0044	15.0222	20.7686	11.4455	9.61334	13.3722	7.51709		Fun0013	57.7778	89.75	274.8	19.1716	36.4852	32.5091
Fun0045	17.4165	45.8403	30.1773	11.3061	22.3251	15.5387		Fun0014	95.3333	47.625	797	42.9007	24.6583	264.153
Fun0046	13.626	14.6969	13.1783	6.03	4.72634	6.08474		Fun0016	168.667	207.375	459.4	45.7098	60.844	62.8264
Fun0047	19.4165	19.5533	22.8108	4.74829	9.47435	8.06088		Fun0017	176	139.5	704.2	54.1531	32.6743	71.6983
Fun0052	13.4784	21.9545	21.2211	6.73737	9.94463	12.8133		Fun0018	34	43.25	96.8	8.80499	13.7084	25.6776
Fun0057	20.0416	19.0263	17.4833	6.98007	10.1901	7.25609		Fun0019	20.8889	11.125	97.2	11.2995	5.67714	22.9813
Fun0060	22.3532	21.1975	15.1217	10.6616	13.8348	7.0534		Fun0020	14.2222	26.875	585.2	5.28829	13.3141	183.138
Fun0064	19.3391	18.6815	21.5561	4.50074	6.79299	7.26697		Fun0021	122.111	149.125	228.8	67.3743	79.972	54.1123
Fun0066	18.4029	17.5404	14.7309	11.5781	8.01919	9.44389		Fun0022	59.2222	18.625	180.8	27.5377	12.477	22.6967
Fun0068	17.5309	17.3301	16.9902	5.71235	3.52337	8.47344		Fun0023	30.5556	24.75	241	13.681	9.42972	24.7285
Fun0070	8.40635	9.14695	20.4206	4.49555	2.58682	19.5726		Fun0025	32.8889	25.5	807.8	20.4338	10.7055	328.537
Fun0077	18.6815	17.088	18.1567	12.2684	8.39646	10.544		Fun0026	28.8889	36	603.8	10.2638	24.0015	324.095
Fun0078	13.6626	18.0647	14.1539	6.69195	11.4715	8.06406		Fun0028	5.77778	2.625	339.4	1.95631	0.905095	120.665
Fun0089	18.1842	12.9357	13.9881	5.804	6.96853	9.94897		Fun0030	145.111	178	346	35.675	48.9146	47.3371
Fun0091	8.52447	8.3666	8.42615	2.48464	3.6492	5.07878		Fun0032	46	55.125	144.2	18.1575	24.5265	48.3057
Fun0101	13.687	13.2539	13.8684	5.43844	6.29948	7.7589		Fun0035	6.11111	38.125	7	2.55193	26.5407	1.51658
Fun0134	8.88819	9.57427	7.25718	3.26997	6.18048	3.331		Fun0038	50.7778	15.875	130.8	30.4539	4.1809	45.3006
Fun0146	9.67815	11.5902	9.43398	3.84885	8.75583	4.23717		Fun0039	0.888889	1.875	99.6	0.771802	0.610547	21.9695
Fun0167	11.3725	16.4215	20.672	3.88204	5.59143	10.6016		Fun0040	93.5556	77.125	222	46.7892	23.4334	60.3017
Fun0187	9.03696	7.50555	10.1325	2.68678	3.72296	4.88069		Fun0041	19.6667	24.25	94.6	8.24116	4.86515	47.8023
Fun0202	7.16473	6.7082	8.28654	3.57372	3.72726	3.97944		Fun0042	66.5556	23.875	62	38.4307	15.5958	17.7623
Fun0265	7.28011	5.50757	6.21825	4.57737	2.58199	2.21592		Fun0043	45.5556	43.75	15.6	18.7284	11.456	15.105
Fun0530	3.26599	6.9282	6.21825	1.09629	4.52792	1.98241		Fun0044	35	53.5	18.6	9.69536	13.4164	4.0694
Fun0617	2.58199	5.22813	5.44671	0.57735	2.45138	2.90732		Fun0046	9.44444	4.75	324.6	4.96407	1.27825	64.9112
								Fun0047	6.33333	9	51.2	2.33928	2.36039	18.7707
								Fun0051	187.889	202.625	116.6	59.3421	105.835	26.1985
								Fun0053	96.7778	17.875	261	65.2152	12.063	63.2487
								Fun0055	193.444	17	97.4	132.644	8.53773	38.0166
								Fun0059	24.3333	37.5	123.4	8.17347	9.28324	22.6905
								Fun0061	46.3333	59.625	162.8	12.7628	17.8825	32.902
								Fun0062	96.5556	32.625	70.4	45.2779	13.23	35.9174
								Fun0063	29	67.875	172.2	9.55103	29.763	34.4215
								Fun0065	62	23.5	291.2	48.1182	11.4096	174.277
								Fun0067	3.22222	11.25	225.8	1.88398	9.41077	46.8459
								Fun0068	0.555556	0.125	31.6	0.444444	0.125	8.05357
								Fun0069	17	30.375	170.8	9.02466	19.2205	36.8896
								Fun0070	15	7.75	152	5.16398	2.69092	47.8926
								Fun0071	11.4444	20.75	66.2	4.13021	9.05686	35.3573
								Fun0072	5.66667	24.625	55.6	2.39792	17.8094	46.4915
								Fun0073	69.7778	38.625	171.4	34.022	8.23958	27.8973
								Fun0074	9.77778	22.125	175.8	5.71979	12.8222	66.2189
								Fun0075	40.2222	85.875	30.2	14.9785	36.4317	5.88558
								Fun0080	5.22222	4.25	20.4	2.87121	1.76017	3.35559
								Fun0081	11.6667	3	251	4.55826	0.981981	38.9564
								Fun0082	0.444444	4.125	279.2	0.337931	3.3028	76.2833
								Fun0085	12.8889	62.125	169.8	2.99279	34.2405	85.2065
								Fun0088	22.7778	11.125	17	7.91584	3.50733	4.84768
								Fun0090	18.2222	6.375	118.2	6.8471	4.68637	17.7155
								Fun0091	7.11111	5.75	30.4	1.98217	1.23563	8.31023
								Fun0099	13.2222	8.25	127.4	5.96931	3.51908	28.0207
								Fun0102	28.1111	8.875	119.6	20.8096	2.55257	30.1722
								Fun0104	1.11111	2.875	217.8	0.65499	2.05667	78.7645
								Fun0107	74.8889	13.5	52.2	61.9699	4.90626	16.1598
								Fun0110	1.44444	0	266.4	0.883665	0	46.1937
								Fun0115	10.6667	6.375	94	7.38053	1.84136	19.1128
								Fun0116	0.555556	0.5	143	0.337931	0.267261	15.4822
								Fun0118	4.66667	38.5	15.2	2.16025	29.2996	5.4626
								Fun0122	9.44444	5.625	147.8	6.55979	4.09676	26.4904
								Fun0140	6.11111	8	136.6	2.11111	2.0788	69.0671
								Fun0146	6.33333	11.75	53	3.11805	7.75921	29.0155
								Fun0149	0.888889	0.625	62.8	0.771802	0.497763	20.1355
								Fun0152	12	17.25	15.4	4.06202	6.35484	4.22611
								Fun0163	10.4444	18.25	11.6	5.54054	5.97241	8.20731
								Fun0174	15.6667	17.625	11.6	5.77831	7.302	2.01494
								Fun0178	3.66667	22	22.2	1.55456	18.7626	6.64379
								Fun0196	9.33333	7.5	25.4	3.11805	3.52035	7.64591
								Fun0200	6.11111	4.875	40.6	1.66203	1.91272	9.16842
								Fun0216	5.66667	13.5	17.6	2.14087	4.63681	4.52327
								Fun0220	0.666667	1.875	41.4	0.288675	1.04262	11.7329
								Fun0233	2.33333	6.5	11.8	1.08012	1.63663	6.15955
								Fun0238	1.77778	0	56.4	0.862454	0	14.5072
								Fun0248	4.66667	3	30.2	1.97906	1.0351	10.1114
								Fun0249	39.5556	5.5	3.4	34.1517	2.17124	1.4
								Fun0257	14.2222	9.875	11.4	4.38361	4.25289	3.74967
								Fun0259	7.33333	7	13.8	4.03113	1.84197	9.59896
								Fun0267	11.8889	9.5	17	4.51985	3.45378	7.40945
								Fun0268	2.55556	4.75	18.6	0.626079	1.49702	3.17175
								Fun0279	5.22222	17	8.8	3.1613	13.6787	2.2
								Fun0281	1.88889	3.25	9	0.949334	0.839855	1.78885
								Fun0295	1.88889	1.125	20.8	1.52247	0.789156	4.52106
								Fun0316	1.55556	7.75	2.8	0.647884	4.03445	1.35647
								Fun0357	4	6.625	9.4	1.13039	2.12079	3.41467
								Fun0363	1.55556	0.5	18.6	0.444444	0.267261	3.73631
								Fun0381	5.33333	2.5	8.2	1.90759	1.0351	2.31084
								Fun0538	1	2.375	5	0.5	1.30845	1.51658

### Sheet: Table S9
Table S9. Bacterial and fungal co-occurrence networks from (A) glasshouse and (B) field samples. Nodes (OTUs) and edges (correlations) were filtered with only strong correlations (| r | > 0.6) kept in the results. B-B = bacterial-bacterial correlations; B-F = bacterial-fungal correlations; F-F = fungal-fungal correlations.
	(A) Glasshouse				(B) Field
	C	F	FB		H	D	FF
Nodes	56	56	41		107	103	71
Edges	519	339	154		977	604	190
Avg. Degree	18.536	12.107	7.512		18.262	11.728	5.352
Avg. Wdegree	13.973	8.623	5.54		12.676	8.145	3.603
Bacteria rate	35.71	55.36	46.34		43.93	37.86	35.21
Positive rate	0.5838	0.6254	0.6948		0.522	0.5348	0.5842
B-B rate	0.0366089	0.218289	0.201299		0.157625	0.130795	0.163158
B-F rate	0.211946	0.300885	0.214286		0.471853	0.461921	0.263158
F-F rate	0.751445	0.480826	0.584416		0.370522	0.407285	0.573684

### Sheet: Table S10
Table S10. Blastn result of pathobiome OTUs against the isolates with antifungal activities against FOV
qseqid	sseqid	pident	length	mismatch	gapopen	qstart	qend	sstart	send	evalue	bitscore
Enterobacter ludwigii strain BKS (PSB6)	Otu00001	100	188	0	0	712	899	1	188	3.59e-98	348
Dyella sp. strain BKS (PSB4)	Otu00035	98.969	194	1	1	715	908	1	193	1.31e-97	346
14SS-RH12	Otu00040	98.421	190	2	1	677	866	1	189	9.68e-94	333
[Brevibacterium] frigoritolerans strain N17	Otu00007	99.448	181	1	0	731	911	1	181	1.65e-92	329
Paenibacillus sp. strain BKS (H10-a)	Otu00109	98.87	177	1	1	726	901	1	177	3.65e-88	315
